# Y-chromosome haplotypes are associated with variation in size and age at maturity in male Chinook salmon

**DOI:** 10.1101/691063

**Authors:** Garrett J. McKinney, James E Seeb, Carita E. Pascal, Daniel E. Schindler, Sara E. Gilk-Baumer, Lisa W. Seeb

## Abstract

Variation in size and age at maturity is an important component of life history that is influenced both by environmental and genetic factors. In salmonids, large size confers a direct reproductive advantage through increased fecundity and egg quality in females, while larger males gain a reproductive advantage by monopolizing access to females. In addition, variation in size and age at maturity in males can be associated with different reproductive strategies; younger smaller males may gain reproductive success by sneaking in among mating pairs. In both sexes there is a trade-off between older age and increased reproductive success and increased risk of mortality by delaying reproduction. We identified four Y-chromosome haplogroups that showed regional and population-specific variation in frequency using RADseq data for 21 populations of Alaska Chinook salmon. We then characterized the range-wide distribution of these haplogroups using GT-seq assays. These haplogroups exhibited associations with size at maturity in multiple populations suggesting that the lack of recombination between X and Y-chromosomes has allowed Y-chromosome haplogroups to capture different alleles that influence size at maturity. Ultimately, conservation of life history diversity in Chinook salmon may require conservation of Y-chromosome haplotype diversity.
