## Supplementary material for "Y-chromosome haplotypes are associated with variation in size and age at maturity in male Chinook salmon": Table S1

### Sheet: S1
RADtag	Locus	SNP Postion	Allele 1	Allele 2	Probe 1	Probe 2	Forward Primer	Reverse Primer
5584	Ots_RAD5584	57	G	T	TGCTATCATCAGATAATAGCGTCTTATGCTTTCTTTC[GC]CCG	TGCTATCATCAGATAATAGCTTCTTATGCTTTCTTTC[GC]CCG	TGCTACCCTCTGTTTACTGTTG	GCTACGCTCATTGTGAATCC
27492	Ots_RAD27492	30	A	G	AAAGGCTCAGCGGGTGAGACAATAACAACCACAGGAGACCC	AAAGGCTCAGCGGGTGAGACGATAACAACCACAGGAGACCC	TGCAGGAGAGAAAGGCTCAG	CTGGGTCTCCTGTGGTTGTT
29719	Ots_RAD29719	44	A	T	TTGCTAAAGCAACACTCGAGAGGTTTAAGGGAAAACAATTA	TTGCTAAAGCAACACTCGAGTGGTTTAAGGGAAAACAATTA	ATCTTGCTAAAGCAACACTCG	CCAAGGCATTTAATTGTTTTCC
34463	Ots_RAD34463	24	C	T	GGTAGATGGATTGGTTTGACCTATTTTCTATTAATAAAAAA	GGTAGATGGATTGGTTTGACTTATTTTCTATTAATAAAAAA	GCAGGTAGATGGATTGGTTTG	TGCAGTGTTTCACTGTGTAGTTTT
42530	Ots_RAD42530	23	A	C	AGGAGGAGATGAGTGTGAGAAAAGAGTGTGACACATTTACA	AGGAGGAGATGAGTGTGAGACAAGAGTGTGACACATTTACA	TGCAGGAGGAGATGAGTGTG	TCGTGTCTCACTTGATCTGTTTT
42530	Ots_RAD42530	48	C	T	GTGTGACACATTTACACATTCTGTAAAACAGATCAAGTGAG	GTGTGACACATTTACACATTTTGTAAAACAGATCAAGTGAG	TGCAGGAGGAGATGAGTGTG	TCGTGTCTCACTTGATCTGTTTT
59559	Ots_RAD59559	37	G	C	TCTCATCTGGCAATTATGT[CT]GCCACTTCTTCTACGAATCCA	TCTCATCTGGCAATTATGT[CT]CCCACTTCTTCTACGAATCCA	GGCTTCTCTCATCTGGCAAT	TGGGACACATTGGATTCGTA
61702	Ots_RAD61702	20	C	T	TGCAGGGCGAAGCTGTATAGCGGAGCAGGA[AG]GAAAAGAGGG	TGCAGGGCGAAGCTGTATAGTGGAGCAGGA[AG]GAAAAGAGGG	TGCAGGGCGAAGCTGTAT	CTGAGGCTCCTCCCTCTTTT
89231	Ots_RAD89231	58	A	T	CGGGGGGCAGGGCGCTGTGGAGGAGGAGGGGTCAGAGTAGG	CGGGGGGCAGGGCGCTGTGGTGGAGGAGGGGTCAGAGTAGG	ATTGCACTCCCCACACCTG	TCCTACTCTGACCCCTCCTC
17568	Ots_RAD17568	78	A	G	TTTCCCTGCCCACCCCGGTCAGGGACCTGTGCCATGGAGAG	TTTCCCTGCCCACCCCGGTCGGGGACCTGTGCCATGGAGAG	ACACAGTGGAGGAGGAGTCG	GCTCTCCATGGCACAGGT
22864	Ots_RAD22864	18	G	T	CCTGCAGGACCTGCCTTGTTGATAGTGCTGTTAAGGCAGAG	CCTGCAGGACCTGCCTTGTTTATAGTGCTGTTAAGGCAGAG	CCTGACCACACGACTGAAAG	TGAGGCAGTTGAGGTCAAAA
52779	Ots_RAD52779	13	A	G	GACGACCTGCAGGGACCTTTAATAAAGAAACGGCCCCT[CT]CG	GACGACCTGCAGGGACCTTTGATAAAGAAACGGCCCCT[CT]CG	AATCGACAGTTGACGACCTG	TTGTCCAGCTCTTCTGTGGA
52779	Ots_RAD52779	31	C	T	TT[AG]ATAAAGAAACGGCCCCTCCGGAGTCCACAGAAGAGCTG	TT[AG]ATAAAGAAACGGCCCCTTCGGAGTCCACAGAAGAGCTG	AATCGACAGTTGACGACCTG	TTGTCCAGCTCTTCTGTGGA
75320	Ots_RAD75320	84	G	T	CTTCTTTTGTTTGCACTCCAGTATGTCCCATAAACATCACA	CTTCTTTTGTTTGCACTCCATTATGTCCCATAAACATCACA	GCCTTGCCTTACCTTTGACA	TATCGACGGAATTAATCTAACAAA
87764	Ots_RAD87764	12	A	T	ACTCATCCTGCAGGAGA[AT]AGAGCAATGTCAAATCAATATAG	ACTCATCCTGCAGGAGA[AT]AGTGCAATGTCAAATCAATATAG	CTCCACTGTGTAACTCATCCTG	TTTCCTATAACAGCTAGTGGGATAAA
58176	Ots_RAD58176	49	C	T	CCAAGTAATTAACTTTTTTTCCCTTCTAATTTCTTCCTACT	CCAAGTAATTAACTTTTTTTTCCTTCTAATTTCTTCCTACT	TGGTCACCACCATTCCAAGT	TGTGTGAACAGTCTTTCAAAGTAGG
