## Supplementary material for "Y-chromosome haplotypes are associated with variation in size and age at maturity in male Chinook salmon": Table S1

### Sheet: Sheet1
Table S2 . Concordance between methods of Y-haplogroup assignment. Samples genotyped with both RADseq and GTseq are shown in A and B. GT-seq samples were assigned to haplogroups using a clustering algorithm in A and by matching observed genotypes to expected reference genotypes in B. Samples genotyped only with GT-seq are shown in C.
A
Assigned Haplogroup
RADseq	GT-seq	Number of Samples	Proportion
Ots17-MH1	Ots17-MH1	22	1
Ots17-MH2	Ots17-MH1	2	0.087
Ots17-MH2	Ots17-MH2	21	0.913
Ots17-MH4	Ots17-MH4	11	1
Ots17-MH3	Ots17-MH1	2	0.167
Ots17-MH3	F	10	0.833
F	F	26	1
B
Assigned Haplogroup
RADseq	GT-seq	Number of Samples	Proportion
Ots17-MH1	Ots17-MH1	22	1
Ots17-MH2	Ots17-MH2	22	0.957
Ots17-MH2	unassigned	1	0.0435
Ots17-MH4	Ots17-MH4	11	1
Ots17-MH3	Ots17-MH3	10	0.833
Ots17-MH3	unassigned	2	0.167
F	Ots17-MH3	2	0.0769
F	unassigned	24	0.923
C
Assigned Haplogroup
Clustering Algorithm	Genotype Matching	Number of Samples	Proportion
Ots17-MH1	Ots17-MH1	33	0.611
Ots17-MH1	unassigned	21	0.389
Ots17-MH2	Ots17-MH2	130	0.992
Ots17-MH2	unassigned	1	0.00763
Ots17-MH4	Ots17-MH4	55	0.859
Ots17-MH4	unassigned	9	0.141
F	Ots17-MH3	23	0.0195
F	unassigned	1156	0.98
